# Transcription factor co-occupancy shapes the somatic mutational landscapes across regulatory regions in liver cancer

**DOI:** 10.64898/2026.08.22.745658

**Authors:** Nija George, Anurag Kumar Singh, Radhakrishnan Sabarinathan

**Affiliations:** National Centre for Biological Sciences, Tata Institute of Fundamental Research, Bengaluru, 560065, India

## Abstract

Both global and local chromatin structure influence the heterogeneous distribution of somatic mutations across the cancer genome. For instance, at the local scale, DNA regions bound by transcription factors (TF) and other chromatin-associated proteins display elevated somatic mutation rates, due to variable DNA damage and repair at these protein-bound sites. However, the contribution of TF co-binding towards the variations in somatic mutation rates remains largely unexplored. Here, we combine somatic mutations from whole-genome sequencing of liver cancers with ChIP-seq profiles for over 150 TFs and chromatin-associated proteins in the human liver cancer cell line HepG2, to systematically examine how TF co-occupancy shapes local mutational landscapes. We show that somatic mutation rates at binding sites vary substantially across distinct TFs and co-binding combinations. Furthermore, the magnitude and spatial distribution of somatic mutation rates at TF binding sites differ across promoters and enhancers, likely influenced by the local chromatin accessibility and architecture. Finally, we identify NFIA (Nuclear Factor IA) as a distinct exception, maintaining elevated mutation rates across its binding sites independent of local co-binding context. Together, these findings reveal that combinatorial TF co-occupancy and local chromatin architecture are associated with differences in somatic mutation rates across regulatory regions in liver cancer.
