## Supplementary Tables for "Transcription factor co-occupancy shapes the somatic mutational landscapes across regulatory regions in liver cancer"

### Sheet: Supplementary Table 1
List of CAP experiments detailing target protein, DBF (direct DNA-binding factor) or CR/CF (chromatin regulator/cofactor), Total peaks which are non-overlapping sites with the highest binding strength
TF	Target	Category	Peak counts
MAFK	MAFK_human	DBF	60586
HLF	HLF[FLAG]	DBF	55753
RAD21	RAD21[FLAG]	DBF	54820
CTCF	CTCF	DBF	47498
CEBPA	CEBPA[FLAG]	DBF	44752
SAP130	SAP130[FLAG]	CR/CF	43748
ARID5B	ARID5B[FLAG]	DBF	39712
FOXA1	FOXA1	DBF	38408
GATAD2A	GATAD2A[FLAG]	DBF	37822
FOXA3	FOXA3[FLAG]	DBF	35464
RARA	RARA[FLAG]	DBF	34395
MAFF	MAFF_human	DBF	34144
CEBPG	CEBPG[FLAG]	DBF	33704
SMAD4	SMAD4_iso1[FLAG]	DBF	32899
ARID4B	ARID4B[FLAG]	DBF	31254
ZNF219	ZNF219[FLAG]	DBF	30649
BCL6	BCL6_iso1[FLAG]	DBF	29550
CEBPB	CEBPB_human	DBF	28694
JUND	JUND_human	DBF	27872
ELF3	ELF3[FLAG]	DBF	27326
NFIL3	NFIL3[FLAG]	DBF	26587
NR2F6	NR2F6[FLAG]	DBF	26382
FOXA2	FOXA2	DBF	26175
RXRB	RXRB[FLAG]	DBF	25343
THAP11	THAP11[FLAG]	DBF	24932
TEAD1	TEAD1[FLAG]	DBF	24778
TEAD3	TEAD3[FLAG]	DBF	23150
ZGPAT	ZGPAT[FLAG]	DBF	21244
KAT8	KAT8[FLAG]	CR/CF	21201
SMC3	SMC3_human	CR/CF	20362
SOX5	SOX5[FLAG]	DBF	20310
USF2	USF2	DBF	19425
KDM2A	KDM2A[FLAG]	CR/CF	19252
PROX1	PROX1	DBF	19185
EP300	EP300	CR/CF	18823
HNF4A	HNF4A	DBF	18671
POLR2AphosphoS5	POLR2AphosphoS5	CR/CF	18358
GABPA	GABPA[FLAG]	DBF	18246
FOXP1	FOXP1[FLAG]	DBF	17998
KDM6A	KDM6A_human	CR/CF	17842
PPARG	PPARG_v1[FLAG]	DBF	17802
MIXL1	MIXL1[FLAG]	DBF	17644
POLR2A	POLR2A_human	CR/CF	17479
KLF16	KLF16[FLAG]	DBF	17363
GATAD1	GATAD1[FLAG]	DBF	17256
ASH2L	ASH2L_human	DBF	17013
MAX	MAX	DBF	16995
DRAP1	DRAP1[FLAG]	DBF	16926
ERF	ERF[FLAG]	DBF	16811
GABPB1	GABPB1_v2[FLAG]	DBF	16534
NFIA	NFIA_v1[FLAG]	DBF	16438
ZNF644	ZNF644[FLAG]	DBF	16399
SP5	SP5[FLAG]	DBF	16278
ZNF143	ZNF143_human	DBF	15885
USF1	USF1	DBF	15502
CREB1	CREB1[FLAG]	DBF	15216
ZNF331	ZNF331[FLAG]	DBF	15159
TFE3	TFE3[FLAG]	DBF	15013
FOSL2	FOSL2	DBF	14788
HNF4G	HNF4G	DBF	14674
CREM	CREM	DBF	14541
ARID3A	ARID3A_human	DBF	13899
BHLHE40	BHLHE40_human	DBF	13753
DMAP1	DMAP1[FLAG]	CR/CF	13135
HOMEZ	HOMEZ[FLAG]	DBF	12701
KMT2B	KMT2B[FLAG]	CR/CF	12695
RCOR2	RCOR2[FLAG]	DBF	12446
THRA	THRA_iso1[FLAG]	DBF	12085
MYBL2	MYBL2	DBF	11829
HDAC2	HDAC2	CR/CF	11754
TBP	TBP_human	CR/CF	11579
TGIF2	TGIF2[FLAG]	DBF	11494
ZNF792	ZNF792[FLAG]	DBF	11453
TCF7	TCF7	DBF	11411
TAF1	TAF1	CR/CF	11371
HMGXB4	HMGXB4[FLAG]	DBF	11352
SP1	SP1[FLAG]	DBF	11307
ZNF384	ZNF384_human	DBF	11290
ETV4	ETV4	DBF	11211
NFYC	NFYC[FLAG]	DBF	10859
JUN	JUN_human	DBF	10567
TFAP4	TFAP4	DBF	10371
MXD4	MXD4[FLAG]	DBF	10164
NRF1	NRF1	DBF	10079
ZNF48	ZNF48[FLAG]	DBF	10054
FOXK1	FOXK1[FLAG]	DBF	9975
MIER2	MIER2[FLAG]	CR/CF	9918
MLX	MLX[FLAG]	DBF	9864
HMG20A	HMG20A[FLAG]	DBF	9858
ZNF12	ZNF12[FLAG]	DBF	9804
PRDM10	PRDM10[FLAG]	DBF	9754
SIN3A	SIN3A	CR/CF	9702
ZNF511	ZNF511[FLAG]	DBF	9607
RREB1	RREB1_iso2[FLAG]	DBF	9518
ZSCAN9	ZSCAN9[FLAG]	DBF	9471
KLF6	KLF6_v2[FLAG]	DBF	9414
UBP1	UBP1[FLAG]	DBF	9306
NFIC	NFIC	DBF	9051
MAZ	MAZ_human	DBF	8688
REST	REST	DBF	8653
ZNF652	ZNF652[FLAG]	DBF	8421
ZMYM3	ZMYM3	DBF	8417
NR2F1	NR2F1[FLAG]	DBF	8377
HMG20B	HMG20B_v2[FLAG]	DBF	8368
SIX4	SIX4_iso1[FLAG]	DBF	8348
HNF1A	HNF1A	DBF	8215
MXD3	MXD3_v1[FLAG]	DBF	8036
RXRA	RXRA	DBF	7964
THRB	THRB[FLAG]	DBF	7955
TFDP1	TFDP1[FLAG]	DBF	7900
MIER3	MIER3[FLAG]	CR/CF	7860
ZNF335	ZNF335[FLAG]	DBF	7859
ATF1	ATF1[FLAG]	DBF	7775
ZBTB26	ZBTB26[FLAG]	DBF	7719
KDM1A	KDM1A_human	CR/CF	7575
MXI1	MXI1_human	DBF	7568
RERE	RERE[FLAG]	DBF	7549
HMGXB3	HMGXB3[FLAG]	DBF	7363
NR2F2	NR2F2	DBF	7338
HBP1	HBP1[FLAG]	DBF	7308
KLF10	KLF10	DBF	7280
ZKSCAN8	ZKSCAN8[FLAG]	DBF	6996
KDM3A	KDM3A[FLAG]	CR/CF	6935
FOXO1	FOXO1	DBF	6932
ZBTB7A	ZBTB7A	DBF	6931
NFE2L2	NFE2L2_human	DBF	6801
ZNF580	ZNF580[FLAG]	DBF	6790
ZNF281	ZNF281[FLAG]	DBF	6528
YY1	YY1	DBF	6360
ZNF544	ZNF544_iso1[FLAG]	DBF	6359
CBX5	CBX5[FLAG]	CR/CF	6218
NCoA2	NCoA2[FLAG]	DBF	6171
HHEX	HHEX[FLAG]	DBF	6086
ZFP64	ZFP64[FLAG]	DBF	6001
CEBPD	CEBPD	DBF	5934
GATA4	GATA4	DBF	5778
MBD1	MBD1_v1[FLAG]	DBF	5378
MBD1	MBD1_v2[FLAG]	DBF	5378
SLC30A9	SLC30A9[FLAG]	DBF	5315
ZNF7	ZNF7_iso2[FLAG]	DBF	5073
KLF11	KLF11[FLAG]	DBF	5033
ZBTB21	ZBTB21[FLAG]	DBF	4977
SSRP1	SSRP1[FLAG]	DBF	4889
TBL1XR1	TBL1XR1_human	CR/CF	4874
FOS	FOS_human	DBF	4820
RFX5	RFX5_human	DBF	4742
ZHX2	ZHX2	DBF	4719
ZFP1	ZFP1_v1[FLAG]	DBF	4699
SOX13	SOX13	DBF	4697
SOX13	SOX13_iso1[FLAG]	DBF	4697
PBX2	PBX2[FLAG]	DBF	4678
KAT7	KAT7[FLAG]	CR/CF	4635
CHD2	CHD2_human	CR/CF	4532
HCFC1	HCFC1_human	CR/CF	4471
BACH1	BACH1_human	DBF	4385
RFX3	RFX3_iso1[FLAG]	DBF	4361

### Sheet: Supplementary Table 2 
PFMs obtained form JAPSAR and renamed for convenience and mapping. Motif legth calculated by using MOODS.
TF	GSM	Jaspar PFM	Renamed PFM	motif_len	n_sites
BACH1	GSM2797491	MA1633.1	BACH1_331.pfm	13	5725
BHLHE40	GSM2797493	MA0464.2	BHLHE40_642.pfm	10	7027
CEBPA	GSM2797499	MA0102.3	CEBPA_023.pfm	11	19560
CEBPB	GSM2797500	MA0466.1	CEBPB_661.pfm	11	20903
CEBPD	GSM2797501	MA0836.1	CEBPD_361.pfm	10	2319
CEBPG	GSM2797502	MA0838.1	CEBPG_381.pfm	10	13634
CREB1	GSM2797506	MA0018.3	CREB1_183.pfm	12	6740
CREM	GSM2797507	MA0609.2	CREM_092.pfm	16	4547
CTCF	GSM2797508	MA0139.1	CTCF_391.pfm	19	42741
ELF3	GSM2797514	MA0640.1	ELF3_401.pfm	13	8043
ETV4	GSM2797518	MA0764.2	ETV4_642.pfm	10	6372
FOS	GSM2797520	MA0476.1	FOS_761.pfm	11	3652
FOSL2	GSM2797521	MA0478.1	FOSL2_781.pfm	11	17788
FOXA1	GSM2797522	MA0148.1	FOXA1_481.pfm	11	22649
FOXA2	GSM2797523	MA0047.3	FOXA2_473.pfm	11	11333
FOXA3	GSM2797524	MA1683.1	FOXA3_831.pfm	11	11989
FOXK1	GSM2797525	MA0852.2	FOXK1_522.pfm	14	3576
FOXP1	GSM2797527	MA0481.1	FOXP1_811.pfm	15	10879
GABPA	GSM2797528	MA0062.1	GABPA_621.pfm	10	8918
GATA4	GSM2797530	MA0482.2	GATA4_822.pfm	12	1489
HLF	GSM2797538	MA0043.2	HLF_432.pfm	12	43659
HNF1A	GSM2797543	MA0046.2	HNF1A_462.pfm	15	7188
HNF4A	GSM2797544	MA0114.2	HNF4A_142.pfm	15	16180
HNF4G	GSM2797545	MA0484.1	HNF4G_841.pfm	15	13543
JUN	GSM2797551	MA0489.1	JUN_891.pfm	14	9146
JUND	GSM2797550	MA0491.1	JUND_911.pfm	11	30224
KLF10	GSM2797559	MA1511.2	KLF10_112.pfm	9	3088
KLF11	GSM2797560	MA1512.1	KLF11_121.pfm	11	2160
KLF16	GSM2797561	MA0741.1	KLF16_411.pfm	11	7571
KLF6	GSM2797562	MA1517.1	KLF6_171.pfm	11	2243
MAFF	GSM2797565	MA0495.2	MAFF_952.pfm	21	36484
MAFK	GSM2797566	MA0496.2	MAFK_962.pfm	15	45689
MAX	GSM2797567	MA0058.1	MAX_581.pfm	10	5486
MAZ	GSM2797568	MA1522.2	MAZ_222.pfm	8	4616
MIXL1	GSM2797574	MA0662.2	MIXL1_622.pfm	6	5297
MLX	GSM2797575	MA0663.1	MLX_631.pfm	10	2095
MXI1	GSM2797579	MA1108.3	MXI1_083.pfm	6	2074
MYBL2	GSM2797580	MA0777.1	MYBL2_771.pfm	15	638
NFE2L2	GSM2797583	MA0150.1	NFE2L2_501.pfm	11	5395
NFIA	GSM2797584	MA0670.2	NFIA_702.pfm	6	6251
NFIC	GSM2797585	MA1527.1	NFIC_271.pfm	17	3826
NFIL3	GSM2797586	MA0025.2	NFIL3_252.pfm	13	7164
NFYC	GSM2797587	MA1644.1	NFYC_441.pfm	11	9507
NR2F1	GSM2797591	MA0017.2	NR2F1_172.pfm	13	4589
NR2F2	GSM2797592	MA1111.1	NR2F2_111.pfm	11	3549
NR2F6	GSM2797593	MA1539.1	NR2F6_39.pfm	15	4436
NRF1	GSM2797595	MA0506.1	NRF1_061.pfm	11	10788
PBX2	GSM2797598	MA1113.1	PBX2_131.pfm	12	2681
PPARG	GSM2797602	MA0066.1	PPARG_661.pfm	20	2406
PROX1	GSM2797604	MA0794.1	PROX1_941.pfm	12	831
RARA	GSM2797606	MA0729.1	RARA_291.pfm	18	7321
REST	GSM2797610	MA0138.1	REST_381.pfm	19	3438
RFX3	GSM2797611	MA0798.1	RFX3_981.pfm	16	5128
RFX5	GSM2797612	MA0510.1	RFX5_101.pfm	15	1689
RREB1	GSM2797615	MA0073.1	RREB1_731.pfm	20	2227
RXRB	GSM2797618	MA0855.1	RXRB_8551.pfm	14	7027
SOX13	GSM2797626	MA1120.2	SOX13_202.pfm	7	1299
SOX13iso1	GSM2797627	MA1120.2	SOX13iso1_202.pfm	7	6864
SP1	GSM2797629	MA0079.3	SP1_793.pfm	11	7167
SP5	GSM2797631	MA1965.2	SP5_652.pfm	6	21137
TBP	GSM2797638	MA0108.3	TBP_083.pfm	7	1859
TCF7	GSM2797641	MA0769.2	TCF7_692.pfm	11	5114
TEAD1	GSM2797643	MA0090.3	TEAD1_903.pfm	13	8290
TEAD3	GSM2797644	MA0808.1	TEAD3_081.pfm	8	7278
TFAP4	GSM2797646	MA0691.1	TFAP4_911.pfm	10	9596
TFDP1	GSM2797647	MA1122.1	TFDP1_221.pfm	11	2161
TFE3	GSM2797648	MA0831.3	TFE3_313.pfm	10	5495
TGIF2	GSM2797649	MA0797.1	TGIF2_971.pfm	12	1989
THAP11	GSM2797650	MA1573.1	THAP11_731.pfm	19	8330
THRA	GSM2797651	MA1969.1	THRA_691.pfm	24	3894
THRB	GSM2797652	MA1576.2	THRB_762.pfm	18	2822
USF1	GSM2797654	MA0093.2	USF1_932.pfm	11	16115
USF2	GSM2797655	MA0526.2	USF2_262.pfm	16	22059
YY1	GSM2797656	MA0095.1	YY1_951.pfm	6	2668
ZBTB21	GSM2797657	UN0587.1	ZBTB21_871.pfm	10	2045
ZBTB26	GSM2797658	MA1579.1	ZBTB26_791.pfm	15	3243
ZBTB7A	GSM2797660	MA0750.2	ZBTB7A_502.pfm	13	855
ZFP1	GSM2797664	UN0151.1	ZFP1_511.pfm	15	1186
ZFP64	GSM2797665	UN0588.1	ZFP64_88.pfm	9	1376
ZKSCAN8	GSM2797669	UN0592.2	ZKSCAN8_922.pfm	22	2422
ZNF12	GSM2797671	UN0161.1	ZNF12_611.pfm	21	2461
ZNF143	GSM2797672	MA0088.2	ZNF143_882.pfm	16	2671
ZNF281	GSM2797676	MA1630.2	ZNF281_302.pfm	12	10536
ZNF331	GSM2797677	MA1726.1	ZNF331_261.pfm	14	6068
ZNF384	GSM2797680	MA1125.1	ZNF384_251.pfm	12	89624
ZNF544	GSM2797684	UN0629.1	ZNF544_291.pfm	21	1880
ZNF580	GSM2797685	UN0205.1	ZNF580_051.pfm	18	3540
ZNF652	GSM2797687	MA1657.1	ZNF652_571.pfm	12	5193
ZNF7	GSM2797689	UN0650.2	ZNF7_502.pfm	7	1284
ZSCAN9	GSM2797691	UN0249.1	ZSCAN9_491.pfm	20	1484

### Sheet: Supplementary Table 3
Histone ChIP-seq signal across mutated and non-mutated NFIA binding sites. For each NFIA site, mean signal across the NFIA-proximal flanking region (−500 to −100-bp and +100 to +500-bp from the binding-site midpoint) was compared with local background regions (−1000 to −600-bp and +600 to +1000-bp). The central ±100-bp NFIA-bound region was excluded to minimise the contribution of the locally nuc…
Group	Histone	N_sites	Median_proximal	Median_background	Median_delta	Pct_sites_delta_positive	Wilcoxon_stat	P_value	FDR	Significance
Mutated	H3K27ac	12483	9.2871	4.4847	2.53368	78.6269	1.12486e+07	0	0	***
Mutated	H3K27me3	13199	3.53825	3.0039	0.359262	60.1333	32769832	4.65112e-134	6.97668e-134	***
Mutated	H3K4me1	13265	31.7383	21.9293	6.3109	69.3781	2.42696e+07	0	0	***
Mutated	H3K4me3	12997	7.0586	3.11486	2.25497	78.4489	14598032	0	0	***
Mutated	H3K9ac	13242	7.98212	4.58943	2.06986	76.2498	1.6086e+07	0	0	***
Mutated	H3K9me3	13264	3.3671	3.24845	0.096065	52.5106	41176307	1.85657e-10	2.02535e-10	***
Non-mutated	H3K27ac	3025	11.6883	5.6437	2.95955	77.9504	718930	4.14307e-234	9.94337e-234	***
Non-mutated	H3K27me3	3146	3.82908	3.25929	0.40044	59.6631	1.88024e+06	1.70064e-31	2.04076e-31	***
Non-mutated	H3K4me1	3169	28.4803	21.4511	5.22155	65.1941	1552824	2.66746e-77	3.55662e-77	***
Non-mutated	H3K4me3	3126	10.4641	5.1174	2.92855	77.0953	946041	1.48886e-193	2.97771e-193	***
Non-mutated	H3K9ac	3165	11.2451	6.07705	2.53321	75.1975	1005278	4.39541e-187	7.53499e-187	***
Non-mutated	H3K9me3	3169	3.014	3.0059	0.00793	50.3629	2.47416e+06	0.469347	0.469347	ns

### Sheet: Supplementary Table 4
Outlier status of samples
Samples	Cohort outlier	NFIA outlier	Cohort mutation count	NFIA binding site mutation count
96517058-18d2-4847-8085-768ca8aa1565	Yes	Yes	64258	71
c6bb32f0-c622-11e3-bf01-24c6515278c0	Yes	Yes	44433	96
1295947c-c623-11e3-bf01-24c6515278c0	Yes	Yes	32597	211
63fef3fe-c622-11e3-bf01-24c6515278c0	Yes	Yes	31611	49
532259b8-c622-11e3-bf01-24c6515278c0	Yes	Yes	28754	58
468083cb-95c3-47c1-9d96-79bcf7bf3f26	Yes	No	36673	NaN
7fc7b316-f3d3-4e71-9417-423fe334e6bc	Yes	No	30355	NaN
98d27916-c622-11e3-bf01-24c6515278c0	Yes	No	28966	NaN
cf2d34c4-c622-11e3-bf01-24c6515278c0	No	Yes	NaN	455
1127b561-ea40-4d5e-95df-daa0a5ebc1e4	No	Yes	NaN	344
fbd899a0-c622-11e3-bf01-24c6515278c0	No	Yes	NaN	119
15895218-c623-11e3-bf01-24c6515278c0	No	Yes	NaN	77
b5f90cb8-7304-48fb-a1d3-ff459c7d79d1	No	Yes	NaN	65
54354d24-c622-11e3-bf01-24c6515278c0	No	Yes	NaN	51
49795e42-c623-11e3-bf01-24c6515278c0	No	Yes	NaN	50
c05adc19-2e01-4712-a35a-69eee4d40998	No	Yes	NaN	50

### Sheet: Supplementary Table 5
Prevalence of SBS mutational signatures in the 13 NFIA outlier samples compared with the remaining HCC cohort, assessed using two-sided Fisher’s exact tests.
Signature	Top13_positive	Other_positive	OddsRatio	P (Fisher)	FDR (Fisher)
SBS6	2	0	inf	0.001587	0.011645
SBS17b	3	3	29.8	0.00104	0.011645
SBS26	2	0	inf	0.001587	0.011645
SBS40	6	32	7.20536	0.001941	0.011645
SBS14	2	1	54.5455	0.00465	0.022319
SBS17a	2	2	27.1818	0.009081	0.036325
SBS29	1	120	0.125694	0.019604	0.067214
SBS22	3	13	6.64615	0.02278	0.068339
SBS28	1	0	inf	0.041401	0.110403
SBS54	1	1	25	0.081215	0.194917
SBS19	1	5	4.93333	0.225691	0.451382
SBS16	3	36	2.20833	0.210135	0.451382
SBS35	1	9	2.7037	0.348936	0.64419
SBS1	10	197	1.75973	0.553775	0.864815
SBS4	2	80	0.502273	0.525822	0.864815
SBS12	9	181	1.49171	0.576543	0.864815
SBS24	0	1	0	1	1
SBS18	0	1	0	1	1
SBS5	13	301	NaN	1	1
SBS9	0	2	0	1	1
SBS31	0	1	0	1	1
SBS30	0	2	0	1	1
SBS53	0	1	0	1	1
SBS56	0	1	0	1	1
